# Genomes of the Golden Horde Elites and their Implications for the Rulers of the Mongol Empire

**DOI:** 10.1101/2025.06.11.659160

**Authors:** Ayken Askapuli, Hideaki Kanzawa-Kiriyama, Tsuneo Kakuda, Aibar Kassenali, Syrym Yessen, Uli Schamiloglu, Steven J. Schrodi, John Hawks, Naruya Saitou

**Affiliations:** Department of Integrative Biology, University of Wisconsin-Madison, Wisconsin, United States of America; Department of Anthropology, National Museum of Nature and Science, Tsukuba, Japan; Center for the Study and Preservation of Cultural Heritage, Astana, Kazakstan; Astana International University, Astana, Kazakstan; Department of Legal Medicine, University of Yamanashi, Chuo City, Japan; School of Sciences and Humanities, Nazarbayev University, Astana, Kazakstan; Department of Medical Genetics, University of Wisconsin-Madison, Wisconsin, United States of America; Department of Anthropology, University of Wisconsin-Madison, Wisconsin, United States of America; National Institute of Genetics, Mishima, Japan

## Abstract

The Golden Horde, the northwestern extension of the Mongol Empire that was ruled by the eldest son of Genghis Khan (also spelled Chinggis Khan) and his descendants, played an important role in the history of Central Eurasia and eastern Europe. For this reason, the genetic profiles of Genghis Khan and his descendants are of keen academic and public interest. His Y-chromosome has been hypothesized to belong to haplogroup C3* (C2a1a3-F1918) but this has yet to be substantiated. To explore the genetic ancestry of Genghis Khan, we analyzed four archaeological individuals from the Golden Horde, including three males and one female, who were buried in separate medieval elite mausoleums in the Ulitau region of Kazakstan. One of the males is believed to be Joshi (Juchi), the eldest son of Genghis Khan. We generated genomic data from these archaeological individuals and found that the three males were paternally related, sharing the Y-chromosome haplogroup C3*, consistent with the hypothesized signature haplotype of Genghis Khan. In addition, we confirm that the Golden Horde elites derived most of their genomes from Ancient Northeast Asians (ANA) while having an additional ancestral component from either Ancient North Eurasians (ANE) or a Berel Scythian related population. Furthermore, we were able to identify their medieval relatives in the Mongolian Plateau through constructing an Identity by Descent (IBD) network.
