## Supplementary material for "Genomes of the Golden Horde Elites and their Implications for the Rulers of the Mongol Empire": Information on ancient DNA libraries and sequences.

### Sheet: NGS data summary
	Supplementary Table 1. Ancient DNA library and sequence information
	Sample Name	HiSeq lane (X Ten)	Library ID	Total read pair	Total merged read pair	q30	percentage	Dedup	Average Duplicates (x)	Peak of length (MT)	Peak of length (All)	Mapped to X	Mapped to Y	Mapped to MT	Y/X	MT 5pCtoT (1st)	MT 5pCtoT (2nd)	MT 3pGtoA (1st)	MT 3pGtoA (2nd)	Nuclear 5pCtoT (1st)	Nuclear 5pCtoT (2nd)	Nuclear 3pGtoA (1st)	Nuclear 3pGtoA (2nd)	yChr Hg determined manually	mtDNA Hg via Haplogrep2.0	Hg Call Quality (%)	Kanzawa-Kiriyama etal.(2017).MtCont.match	Kanzawa-Kiriyama etal.(2017).MtCont.mismatch	Kanzawa-Kiriyama etal.(2017).MtCont.freq	Kanzawa-Kiriyama etal.(2017).MtCont.match (Tv)	Kanzawa-Kiriyama etal.(2017).MtCont.mismatch (Tv)	Kanzawa-Kiriyama etal.(2017).MtCont.freq (Tv)	Schmutzi.MtCont.	Schmutzi.MtCont.min	Schmutzi.MtCont.max	Schmutzi.AllCont.	Schmutzi.AllCont.min	Schmutzi.AllCont.max	X.Cont.nSNP sites	X.Cont.flanking	X.Cont.Method1 new_llh (MoM)	X.Cont.SE (MoM)	X.Cont.ML	X.Cont.SE (ML)	Depth	Notes
	CKZ001	1	L1	101059983	84935383	66294478	0.780528	56011884	1.18358	186	180	1541742	158633	39821	0.102892	0.0190511	0.00346598	0.0195799	0.00453817	0.0120855	0.00320082	0.0112951	0.00316212	C2b1a3a1	D4c2b	0.9859	3810	13	0.00340047	183	0	0	0.365	0.315	0.415	0.575	0.565	0.585	30615	275535	0.000402	0.000232894	0.000361	2.06111e-14	14.5936
			L2	112312877	94833083	73995502	0.780271	63204892	1.17072	151	175	1741574	179210	45279	0.102901	0.0192165	0.00403598	0.0217391	0.00408703	0.0119335	0.00325256	0.0112794	0.00308032		D4c2b	0.967	4272	29	0.00674262	209	0	0	0.41	0.375	0.445	0.455	0.435	0.475	34150	307350	0.000734	0.000246681	0.000755	6.16892e-14
			L3	115618796	97569669	76193160	0.78091	65153330	1.16944	160	178	1788535	183352	48150	0.102515	0.0239124	0.00453613	0.0229293	0.00433671	0.0129574	0.00322662	0.0120264	0.00311483		D4c2b	0.9859	4551	26	0.00568058	230	0	0	0.755	0.74	0.77	0.5	0.49	0.51	35025	315225	0.000937	0.000244251	0.000944	1.37205e-13
			L4	109182703	90997125	70996002	0.7802	59011318	1.20309	162	183	1626800	167381	42850	0.10289	0.0217416	0.00422297	0.0247287	0.00330154	0.0120482	0.00327908	0.0116803	0.00311409		D4c2b	0.9859	4163	13	0.00311303	187	0	0	0	0	0.95	0.535	0.52	0.55	32545	292905	0.001021	0.000260373	0.000915	4.35187e-14
	CKZ002	2	L1	254996061	240806154	57575239	0.239094	20096390	2.86495	44	45	551878	54103	62830	0.0980343	0.0363682	0.00367959	0.0355835	0.00432244	0.0412955	0.00695214	0.0407871	0.00651431	C2b1a3a1	C4a2a1	0.8976	3383	15	0.00441436	531	3	0.00561798	0	0	0.005	0.08	0.05	0.11	644	5796	0.016951	0.00675539	0.014252	2.90322e-15	3.88456
			L2	176892962	167674677	42227915	0.251844	16460850	2.56535	44	48	459942	45926	61466	0.0998517	0.0356671	0.00339669	0.0373838	0.00252984	0.0404797	0.00679888	0.0403832	0.00685673		C4a2a1	0.8961	3410	21	0.00612066	521	4	0.00761905	0.065	0.03	0.1	0.17	0.165	0.175	467	4203	0.012056	0.00685958	0.009342	1.01108e-15
			L3	199952766	189371335	50674275	0.267592	17095290	2.96422	43	48	469579	47180	59307	0.100473	0.0369359	0.00395847	0.0386433	0.0036927	0.0415458	0.00700925	0.0407803	0.00676905		C4a2a1	0.8793	3245	19	0.00582108	506	2	0.00393701	0	0	0.005	0.14	0.13	0.15	519	4671	3e-06	0.00349078	0.000937	1.8507e-16
			L4	195394234	184293091	46572251	0.252708	17405662	2.6757	43	46	482055	47911	61742	0.0993891	0.037369	0.00426773	0.0389191	0.0034135	0.0427541	0.00670203	0.0416796	0.00671455		C4a2a1	0.9051	3172	24	0.00750939	525	3	0.00568182	0.105	0.07	0.14	0.025	0.015	0.035	554	4986	0.005337	0.00499635	0.003413	8.26072e-16
			L5	131588767	122192659	28470848	0.233	9614076	2.96137	44	43	259108	25224	31232	0.0973494	0.048656	0.00330745	0.0493386	0.0027735	0.0511463	0.00654587	0.0507769	0.00707526		C4a2a1	0.8407	1649	6	0.00362538	249	0	0	0	0	0.04	0	0	0.005	181	1629	0.00509	0.00813882	0.002075	5.2366e-17
	CKZ002h	3	L1	413878756	362411591	197091955	0.543835	17027461	11.5749	75	89	476328	53832	79683	0.113015	0.0215923	0.00354734	0.0231435	0.00462062	0.0314293	0.00776539	0.0309523	0.007651		C4a2a1	0.9397	10154	71	0.00694377	1531	8	0.00519818	0.345	0.315	0.375	0.3	0.295	0.305	2944	26496	0.002486	0.00142359	0.002726	3.22319e-15
			L2	540658642	462853046	219446143	0.474116	22380198	9.80537	80	80	629003	70011	100291	0.111305	0.0183407	0.00332594	0.0199253	0.00536167	0.0287938	0.0074825	0.0288544	0.0074098		C4a2a1	0.9397	12389	63	0.00505943	1906	6	0.00313808	0.39	0.36	0.42	0.38	0.36	0.4	4301	38709	0.002825	0.00126906	0.003157	3.46948e-15
			L3	333443674	282440857	152039639	0.538306	13330255	11.4056	75	92	372800	42231	62219	0.113281	0.0252397	0.00353904	0.0303616	0.0053229	0.0354411	0.00795145	0.0341471	0.00783821		C4a2a1	0.9397	7952	52	0.00649675	1179	2	0.00169348	0.26	0.225	0.295	0.36	0.355	0.365	2238	20142	0.001234	0.00131462	0.001129	1.79478e-15
	CKZ002s	1	L1	161989801	155954508	35399309	0.226985	5171277	6.84537	45	51	134820	13476	19004	0.0999555	0.0214437	0.00349895	0.022412	0.00294118	0.029121	0.00655034	0.0288097	0.00606462	D1b1	C4a2a1	0.8576	1206	48	0.0382775	197	13	0.0619048	0	0	0.95	0.18	0.165	0.195	126	1134	0.043047	0.0194517	0.049825	3.87896e-16	not used for depth estimation	contaminated, excluded.
			L2	162153615	155717204	38915958	0.249914	6606451	5.8906	45	51	174331	17714	25421	0.101611	0.0176645	0.00364141	0.019898	0.00356072	0.0248969	0.00513506	0.0256094	0.0060021		C4a2a1	0.8537	1543	107	0.0648485	259	9	0.0335821	0.65	0.62	0.68	0.21	0.195	0.225	163	1467	0.046482	0.0185673	0.052273	8.83177e-17		contaminated, excluded.
			L3	171605752	162468559	32758765	0.201631	4820208	6.79613	51	48	126419	12727	17944	0.100673	0.0308561	0.00511198	0.0289724	0.00361757	0.030109	0.00576981	0.0301396	0.00600236		C4a2a	0.8454	1027	71	0.064663	162	8	0.0470588	0.18	0.11	0.25	0	0	0.005	113	1017	0.027541	0.0194338	0.024518	7.71061e-16		contaminated, excluded.
	CKZ003	0.5	L1	127856330	70704221	8865133	0.125383	5819723	1.52329	131	242	160687	16750	27573	0.10424	0.0348708	0.00475221	0.0313041	0.00395399	0.0216909	0.00407707	0.0226025	0.00367863	C2b1a3	C4a1a+195	0.9503	4680	17	0.00361933	694	3	0.00430416	0.41	0.375	0.445	0.465	0.455	0.475	1026	9234	0.000384	0.001367	0.000798	2.4298e-16	0.793282
			L2	108052936	91537806	11469791	0.125301	8747355	1.31123	101	134	239230	23783	51569	0.0994148	0.0418815	0.00289991	0.0395215	0.00368896	0.0328808	0.00440198	0.032138	0.00417		C4a1a+195	0.9503	7351	17	0.00230727	1139	1	0.000877193	0.305	0.28	0.33	0.47	0.465	0.475	1392	12528	0.001914	0.0019461	0.002555	1.81156e-15
	CKZ004	0.5	L1	56123225	55394822	34459122	0.622064	30664631	1.12374	90	113	1652796	1244	22630	0.000752664	0.0376309	0.0034137	0.0409706	0.000882807	0.0230867	0.00482618	0.0221878	0.00456872	NA	G2a1g	0.9721	1227	7	0.00567261	91	1	0.0108696	0.425	0.39	0.46	0.26	0.24	0.28	-	-	-	-	-	-	3.88796
			L2	107680139	98687569	58672612	0.594529	51539780	1.13839	144	165	2832853	2272	28995	0.000802018	0.0331653	0.00214097	0.0385303	0.00330797	0.0229283	0.00443727	0.0216245	0.00443901		G2a1g	0.9721	2142	18	0.00833333	93	1	0.0106383	0.255	0.21	0.3	0.105	0.075	0.135	-	-	-	-	-	-
